# Impacts of global warming on fertility of male fishes: evidence from meta-analysis of temperature effects on spermatozoa motility

**DOI:** 10.1101/2024.04.24.590878

**Authors:** Yu Cheng, Jinhai Wang, Sayyed Mohammad Hadi Alavi, Songpei Zhang, Zuzana Linhartová, Deepali Rahi Roy, Nururshopa Eskander Shazada, Borys Dzyuba, Otomar Linhart

**Affiliations:** University of South Bohemia in České Budějovice, Faculty of Fisheries and Protection of Waters, South Bohemian Research Center of Aquaculture and Biodiversity of Hydrocenoses, Research Institute of Fish Culture and Hydrobiology, Zátiší 728/II, Vodňany 389 25, Czech Republic; School of Fisheries, Aquaculture and Aquatic Sciences, Auburn University, 203 Swingle Hall, Auburn, AL 36849, USA; School of Biology, College of Science, University of Tehran, Enqhelab Avenue, Tehran 14176-14411, Iran

**Keywords:** Fish reproduction, Global warming, Spermatozoa energy, Spermatozoa motility traits, Male fishes, Meta-analysis

## Abstract

Studies have demonstrated adverse effects of global warming on aquatic ecosystems from the abiotic to the biotic level. In the present work, a meta-analysis study was conducted to elucidate the effects of global warming on spermatozoa functions, which are key determinants of male fertility. We recruited 245 data records from a pool of empirical studies, which includes 20 studies spanning 20 cold- and warm-water fish species, to identify the effects of increased water temperature (IWT) on determinants of sperm fertility in fishes. Data were systematically re-processed and re-analyzed to determine the overall effects of IWT on sperm kinetics such as motility (MOT), duration of motility (DSM), curvilinear velocity (VCL), rectilinear velocity (VSL) and average path velocity (VAP), as well as on enzymatic activities for energy supply (EAES) and antioxidant enzyme activity (ANEA). The standardized mean difference was calculated for each study, with positive values indicating higher performance under IWT. Results showed that (a) the overall effect size for MOT was more negative in cold-water fishes (-1.22) than in warm-water fishes (-0.98). (b) Each 1 °C increase in the activation medium reduced MOT by 1.30% (cold-water fishes) and 3.47% (warm-water fishes). (c) The IWT negatively affected DSM, decreasing it by 10 s (cold-water species) and 5.64 s (warm-water species) per degree of IWT. (d) Spermatozoa velocity (VCL and VSL) was increased by IWT in warm-water species. In conclusion, this study shows that IWT negatively affects sperm motility kinetics, suggesting an impact of global warming on fish reproduction.
