## Supplementary material for "Impacts of global warming on fertility of male fishes: evidence from meta-analysis of temperature effects on spermatozoa motility": S1.Paper information and effect size

### Sheet: Paper information
No
1	1992 Some Problems Related to the Assessment of Sperm Motility in Freshwater Fish
2	1997 Sperm motility and fertilization time span in Atlantic salmon and brown trout - The effect of water temperature
3	1999 The effect of time and temperature on motility of spermatozoa of common and grass carp
4	2000 Influence of testis state, temperature and delay in semen collection on spermatozoa motility in the cultured Siberian sturgeon (Acipenser baeri Brandt). Aquaculture 189, 53–6
5	2010 Sperm motility of Prochilodus lineatus in relation to dilution rate and temperature of the activating medium
6	2010 Thermal reaction norms in sperm performance of Atlantic cod (Gadus morhua)
7	2011 Effects of extracellular environment factors on the motility in Japanese eel spermatozoa
8	2011 Spermatozoa of the teleost fish Perca fluviatilis (perch) have the ability to swim for more than two hours in saline solutions
9	2012 Motility of gilthead seabream Sparus aurata spermatozoa and its relation to temperature, energy metabolism and oxidative stress
10	2012 The effect of temperature on sperm motility and enzymatic activity in brown trout Salmo trutta, burbot Lota lota and grayling Thymallus thymallus
11	2012 Thermotolerance of brown trout, Salmo trutta, gametes and embryos to increased water temperatures
12	2013 Effects of the spermatozoa:oocyte ratio, water volume and water temperature on artificial fertilization and sperm activation of cascudo-preto
13	2013 Sperm biology of Merluccius australis: Sperm structure, semen characteristics and effects of pH, temperature and osmolality on sperm motility
14	2017 Sperm Motilities in Waigieu Seaperch, Psammoperca waigiensis: Effects of Various Dilutions, pH, Temperature, Osmolality, and Cations
15	2018 Effect of pH, osmolality and temperature on sperm motility of pink cusk-eel (Genypterus blacodes, (Forster, 1801))
16	2019 In vitro antioxidant enzyme activity and sperm motility at different temperatures in sterlet Acipenser ruthenus and rainbow trout Oncorhynchus mykiss
17	2019 Sperm motility of the Nile tilapia (Oreochromis niloticus): Effects of temperature on the swimming characteristics
18	2021 Bioenergetic Pathways in the Sperm of an Under-Ice Spawning Fish, Burbot (Lota lota): The Role of Mitochondrial Respiration in a Varying Thermal Environment
19	2021 Effects of different artificial motile activating media on sperms motility of Waigieu seaperch Psammoperca waigiensis throughout a reproductive season
20	2023 Comparative evaluation of the effects of different activating media and temperatures on European eel (Anguilla anguilla) sperm motility assessed by computer assisted sperm analysis

### Sheet: tem-Motility
ID	Paper	Author	Title	Tem of control	Species	Common name	Activation solution	PACT	Tem	treat_n	treat_mean	treat_sd	control_n	control_mean	control_sd
1	1	Dzyuba et al., 2019	2019 Sperm motility of the Nile tilapia (Oreochromis niloticus): Effects of temperature on the swimming characteristics	Control: 25℃	Nile tilapia (Oreochromis niloticus)	Nile tilapia		30	35	14	90.86	5	14	81.91	4
2	1	Dzyuba et al., 2019			Nile tilapia (Oreochromis niloticus)	Nile tilapia		60	35	14	86.72	5	14	78.82	4
3	1	Dzyuba et al., 2019			Nile tilapia (Oreochromis niloticus)	Nile tilapia		180	35	14	70.16	5	14	66.46	4
4	1	Dzyuba et al., 2019			Nile tilapia (Oreochromis niloticus)	Nile tilapia		360	35	14	45.32	5	14	47.92	4
5	1	Dzyuba et al., 2019			Nile tilapia (Oreochromis niloticus)	Nile tilapia		540	35	14	20.48	5	14	29.38	4
6	1	Dzyuba et al., 2019			Nile tilapia (Oreochromis niloticus)	Nile tilapia		720	35	14	0	5	14	10.84	4
7	1	Dzyuba et al., 2019			Nile tilapia (Oreochromis niloticus)	Nile tilapia		900	35	14	0	5	14	0	4
8	1	Dzyuba et al., 2019			Nile tilapia (Oreochromis niloticus)	Nile tilapia		30	45	14	90.18	5	14	81.91	4
9	1	Dzyuba et al., 2019			Nile tilapia (Oreochromis niloticus)	Nile tilapia		60	45	14	84.36	5	14	78.82	4
10	1	Dzyuba et al., 2019			Nile tilapia (Oreochromis niloticus)	Nile tilapia		180	45	14	61.08	5	14	66.46	4
11	1	Dzyuba et al., 2019			Nile tilapia (Oreochromis niloticus)	Nile tilapia		360	45	14	26.16	5	14	47.92	4
12	1	Dzyuba et al., 2019			Nile tilapia (Oreochromis niloticus)	Nile tilapia		540	45	14	0	5	14	29.38	4
13	1	Dzyuba et al., 2019			Nile tilapia (Oreochromis niloticus)	Nile tilapia		720	45	14	0	5	14	10.84	4
14	1	Dzyuba et al., 2019			Nile tilapia (Oreochromis niloticus)	Nile tilapia		900	45	14	0	5	14	0	4
15	1	Dzyuba et al., 2019			Nile tilapia (Oreochromis niloticus)	Nile tilapia		30	30	14	95.901	7.86496	14	96.646	7.30372
16	1	Dzyuba et al., 2019			Nile tilapia (Oreochromis niloticus)	Nile tilapia		30	35	14	93.665	10.6749	14	96.646	7.30372
17	1	Dzyuba et al., 2019			Nile tilapia (Oreochromis niloticus)	Nile tilapia		30	40	14	94.658	13.4849	14	96.646	7.30372
18	1	Dzyuba et al., 2019			Nile tilapia (Oreochromis niloticus)	Nile tilapia		30	45	14	98.882	4.49373	14	96.646	7.30372
19	1	Dzyuba et al., 2019			Nile tilapia (Oreochromis niloticus)	Nile tilapia		120	30	14	92.174	10.6749	14	96.398	2.24874
20	1	Dzyuba et al., 2019			Nile tilapia (Oreochromis niloticus)	Nile tilapia		120	35	14	87.702	17.9824	14	96.398	2.24874
21	1	Dzyuba et al., 2019			Nile tilapia (Oreochromis niloticus)	Nile tilapia		120	40	14	85.963	21.3536	14	96.398	2.24874
22	1	Dzyuba et al., 2019			Nile tilapia (Oreochromis niloticus)	Nile tilapia		120	45	14	93.416	10.6749	14	96.398	2.24874
23	2	Lahnsteiner, 2011	2011 Spermatozoa of the teleost fish Perca fluviatilis (perch) have the ability to swim for more than two hours in saline solutions	Control: 8℃	Perch (Perca fluviatilis)	Perch		10	12	6	77.4	19.8	6	77.4	14.7
24	2	Lahnsteiner, 2011			Perch (Perca fluviatilis)	Perch		10	16	6	79.7	34.7	6	77.4	14.7
25	2	Lahnsteiner, 2011			Perch (Perca fluviatilis)	Perch		3600	12	6	21.2	8.9	6	31.2	11.9
26	2	Lahnsteiner, 2011			Perch (Perca fluviatilis)	Perch		3600	16	6	18.6	97.8	6	31.2	11.9
27	3	Lahnsteiner et al., 2012	2012 Motility of gilthead seabream Sparus aurata spermatozoa and its relation to temperature, energy metabolism and oxidative stress	Control: 18℃	Gilthead seabream (Sparus aurata)	Gilthead seabream		10	22	12	79.603	7.507	12	80.453	3.966
28	3	Lahnsteiner et al., 2012			Gilthead seabream (Sparus aurata)	Gilthead seabream		360	22	12	38.669	1.983	12	40.227	9.632
29	4	Dumorne et al., 2018	2018 Effect of pH, osmolality and temperature on sperm motility of pink cusk-eel (Genypterus blacodes, (Forster, 1801))	Control: 8℃	Pink cusk-eel (Genypterus blacodes)	Pink cusk-eel		NaN	16	15	47.021	4.043	15	66.17	4.681
30	5	Lahnsteiner, F., 2012	2012 Thermotolerance of brown trout, Salmo trutta, gametes and embryos to increased water temperatures	Control: 3-7℃	Brown trout (Salmo trutta)	Brown trout		10	9-15	24	66.757	8.548	18	85.482	10.855
31	5	Lahnsteiner, F., 2012			Brown trout (Salmo trutta)	Brown trout		20	9-15	24	14.925	6.513	18	23.609	6.784
32	5	Lahnsteiner, F., 2012			Brown trout (Salmo trutta)	Brown trout		30	9-15	24	4.206	0.576	18	5.02	2.035
33	5	Lahnsteiner, F., 2012			Brown trout (Salmo trutta)	Brown trout		40	9-15	24	0.95	0.95	18	2.171	1.221
34	6	Le et al., 2021	2021 Effects of different artificial motile activating media on sperms motility of Waigieu seaperch Psammoperca waigiensis throughout a reproductive season	Control: 30℃	Waigieu seaperch (Psammoperca waigiensis)	Waigieu seaperch		10	35	12	60.553	4.4964	12	93.582	0.748246
35	7	Huang et al., 2011	2011 Effects of extracellular environment factors on the motility in Japanese eel spermatozoa	Control: 21℃	Japanese eel (Anguilla japonica)	Japanese eel		5	24	10	88.3	14.5465	10	81.7	10.1193
36	7	Huang et al., 2011			Japanese eel (Anguilla japonica)	Japanese eel		5	27	10	76.7	9.17061	10	81.7	10.1193
37	7	Huang et al., 2011			Japanese eel (Anguilla japonica)	Japanese eel		5	30	10	55	15.8114	10	81.7	10.1193
38	8	Dadras et al., 2019	2019 In vitro antioxidant enzyme activity and sperm motility at different temperatures in sterlet Acipenser ruthenus and rainbow trout Oncorhynchus mykiss	Control: 14℃	Sterlet (Acipenser ruthenus)	Sterlet		60	24	6	69.708	7.482	6	82.664	5.839
39	8	Dadras et al., 2019		Control: 4℃	Rainbow trout (Oncorhynchus mykiss)	Rainbow trout		10	14	6	85.949	1.825	6	85.949	1.825
40	8	Dadras et al., 2019			Rainbow trout (Oncorhynchus mykiss)	Rainbow trout		10	24	6	84.124	2.007	6	85.949	1.825
41	8	Dadras et al., 2019			Rainbow trout (Oncorhynchus mykiss)	Rainbow trout		20	14	6	84.672	3.102	6	84.854	2.555
42	8	Dadras et al., 2019			Rainbow trout (Oncorhynchus mykiss)	Rainbow trout		20	24	6	15.328	4.197	6	84.854	2.555
43	9	Lahnsteiner and Mansour, 2012	2012 The effect of temperature on sperm motility and enzymatic activity in brown trout Salmo trutta, burbot Lota lota and grayling Thymallus thymallus	Control: 4℃	Brown trout (Salmo trutta)	Brown trout	Water	10	6	6	78.846	7.418	6	76.923	8.791
44	9	Lahnsteiner and Mansour, 2012			Brown trout (Salmo trutta)	Brown trout	Water	10	8	6	60.165	10.714	6	76.923	8.791
45	9	Lahnsteiner and Mansour, 2012			Brown trout (Salmo trutta)	Brown trout	Water	10	10	6	59.341	20.33	6	76.923	8.791
46	9	Lahnsteiner and Mansour, 2012			Brown trout (Salmo trutta)	Brown trout	Water	10	12	6	58.791	12.363	6	76.923	8.791
47	9	Lahnsteiner and Mansour, 2012			Brown trout (Salmo trutta)	Brown trout	sperm motility prolonging saline solution (SMPS)	10	6	6	61.983	10.744	6	69.697	15.978
48	9	Lahnsteiner and Mansour, 2012			Brown trout (Salmo trutta)	Brown trout	sperm motility prolonging saline solution (SMPS)	10	8	6	55.647	22.59	6	69.697	15.978
49	9	Lahnsteiner and Mansour, 2012			Brown trout (Salmo trutta)	Brown trout	sperm motility prolonging saline solution (SMPS)	10	10	6	51.515	17.08	6	69.697	15.978
50	9	Lahnsteiner and Mansour, 2012			Brown trout (Salmo trutta)	Brown trout	sperm motility prolonging saline solution (SMPS)	10	12	6	50.413	14.601	6	69.697	15.978
51	9	Lahnsteiner and Mansour, 2012		Control: 10℃ i.e.8	Grayling (Thymallus thymallus)	Grayling	Water	10	12	6	72.253	15.385	6	54.67	13.736
52	9	Lahnsteiner and Mansour, 2012			Grayling (Thymallus thymallus)	Grayling	Water	10	16	6	77.747	20.055	6	54.67	13.736
53	9	Lahnsteiner and Mansour, 2012			Grayling (Thymallus thymallus)	Grayling	sperm motility prolonging saline solution (SMPS)	10	12	6	68.681	20.879	6	35.165	15.11
54	9	Lahnsteiner and Mansour, 2012			Grayling (Thymallus thymallus)	Grayling	sperm motility prolonging saline solution (SMPS)	10	16	6	69.505	20.055	6	35.165	15.11
55	9	Lahnsteiner and Mansour, 2012		Control: 4℃	Burbot (Lota lota)	Burbot	Water	10	8	6	84.153	9.016	6	73.497	7.65
56	9	Lahnsteiner and Mansour, 2012			Burbot (Lota lota)	Burbot	Water	10	12	6	69.399	13.388	6	73.497	7.65
57	9	Lahnsteiner and Mansour, 2012			Burbot (Lota lota)	Burbot	Water	10	16	6	72.678	10.656	6	73.497	7.65
58	9	Lahnsteiner and Mansour, 2012			Burbot (Lota lota)	Burbot	sperm motility prolonging saline solution (SMPS)	10	8	6	86.612	8.197	6	72.678	8.197
59	9	Lahnsteiner and Mansour, 2012			Burbot (Lota lota)	Burbot	sperm motility prolonging saline solution (SMPS)	10	12	6	86.339	7.377	6	72.678	8.197
60	9	Lahnsteiner and Mansour, 2012			Burbot (Lota lota)	Burbot	sperm motility prolonging saline solution (SMPS)	10	16	6	70.765	9.29	6	72.678	8.197
61	10	Le and Pham, 2017	2017 Sperm Motilities in Waigieu Seaperch, Psammoperca waigiensis: Effects of Various Dilutions, pH, Temperature, Osmolality, and Cations	Control: 30℃	Waigieu seaperch (Psammoperca waigiensis)	Waigieu seaperch		10	40	3	60.286	2.438	3	93.429	0.813
62	11	Williot et al., 2000	2000 Influence of testis state, temperature and delay in semen collection on spermatozoa motility in the cultured Siberian sturgeon (Acipenser baeri Brandt). Aquaculture 189, 53–6	Control: 10℃	Siberian sturgeons (Acipenser baeri)	Siberian sturgeons		30	12.5	16	49.091	1.08533	16	53.891	1.10619
63	11	Williot et al., 2000			Siberian sturgeons (Acipenser baeri)	Siberian sturgeons		30	15	16	42.872	1.09228	16	53.891	1.10619
64	11	Williot et al., 2000			Siberian sturgeons (Acipenser baeri)	Siberian sturgeons		30	17.5	16	32.618	1.09923	16	53.891	1.10619
65	12	Castro et al., 2020	2020 High Temperature, pH, and Hypoxia Cause Oxidative Stress and Impair the Spermatic Performance of the Amazon Fish Colossoma macropomum	Control: 29.2℃	Tambaqui (Colossoma macropomum)	Tambaqui		0	31	3	75.069	3.83822	3	79.501	2.39889
66	12	Castro et al., 2020			Tambaqui (Colossoma macropomum)	Tambaqui		0	33	3	50.416	5.27756	3	79.501	2.39889
67	12	Castro et al., 2020			Tambaqui (Colossoma macropomum)	Tambaqui		0	35	3	36.011	1.91911	3	79.501	2.39889

### Sheet: tem-Motility duration
ID	Paper	Author	Title	Tem of control	Species	Activation solution	Tem	treat_n	treat_mean	treat_sd	control_n	control_mean	control_sd
1	1	Dzyuba et al., 2019	2019 Sperm motility of the Nile tilapia (Oreochromis niloticus): Effects of temperature on the swimming characteristics	Control: 25℃	Nile tilapia (Oreochromis niloticus)		35	14	673.846	-	14	814.615	-
2	1	Dzyuba et al., 2019			Nile tilapia (Oreochromis niloticus)		45	14	491.538	-	14	814.615	-
3	2	Bombardelli et al., 2013	2013 Effects of the spermatozoa:oocyte ratio, water volume and water temperature on artificial fertilization and sperm activation of cascudo-preto		Cascudo-preto (Rhinelepis aspera)		30	3	15.4117	0.664161	3	15.5183	0.614511
4	2	Bombardelli et al., 2013		Control:24±1℃	Cascudo-preto (Rhinelepis aspera)		35	3	14.5073	0.936622	3	15.5183	0.614511
5	2	Bombardelli et al., 2013			Cascudo-preto (Rhinelepis aspera)		40	3	14.177	0.625082	3	15.5183	0.614511
6	2	Bombardelli et al., 2013			Cascudo-preto (Rhinelepis aspera)		45	3	13.1757	0.890309	3	15.5183	0.614511
7	2	Bombardelli et al., 2013			Cascudo-preto (Rhinelepis aspera)		50	3	12.571	0.890484	3	15.5183	0.614511
8	3	Dumorne et al., 2018	2018 Effect of pH, osmolality and temperature on sperm motility of pink cusk-eel (Genypterus blacodes, (Forster, 1801))	Control: 8℃	Pink cusk-eel (Genypterus blacodes)		16	15	168.432	20.127	15	353.814	29.661
9	4	Lahnsteiner, 2012	2012 Thermotolerance of brown trout, Salmo trutta, gametes and embryos to increased water temperatures	Control: 3-7℃	Brown trout (Salmo trutta)		9-15	24	40	0	18	40	0
10	5	Rahi et al., 2021	2021 Bioenergetic Pathways in the Sperm of an Under-Ice Spawning Fish, Burbot (Lota lota): The Role of Mitochondrial Respiration in a Varying Thermal Environment	Control: <5℃	Burbot (Lota lota)		15	10	46.7	1.8	10	65.8	5.1
11	6	Le et al., 2021	2021 Effects of different artificial motile activating media on sperms motility of Waigieu seaperch Psammoperca waigiensis throughout a reproductive season	Control: 30.7℃	Waigieu seaperch (Psammoperca waigiensis)		35	12	88.4	5.81969	12	238.4	3.32554
12	7	Huang et al., 2011	2011 Effects of extracellular environment factors on the motility in Japanese eel spermatozoa	Control: 21℃	Japanese eel (Anguilla japonica)		24	10	473.3	24.0333	10	420.7	34.7851
13	7	Huang et al., 2011			Japanese eel (Anguilla japonica)		27	10	443.3	44.2719	10	420.7	34.7851
14	7	Huang et al., 2011			Japanese eel (Anguilla japonica)		30	10	352.3	36.9986	10	420.7	34.7851
15	8	Dadras et al., 2019	2019 In vitro antioxidant enzyme activity and sperm motility at different temperatures in sterlet Acipenser ruthenus and rainbow trout Oncorhynchus mykiss	Control: 14℃	Sterlet (Acipenser ruthenus)		24	6	1116.25	174.979	6	1381.73	96.54
16	8	Dadras et al., 2019		Control: 4℃	Rainbow trout (Oncorhynchus mykiss)		14	6	33.75	3.958	6	76.25	8.75
17	8	Dadras et al., 2019			Rainbow trout (Oncorhynchus mykiss)		24	6	17.5	4.583	6	76.25	8.75
18	9	Le and Pham, 2017	2017 Sperm Motilities in Waigieu Seaperch, Psammoperca waigiensis: Effects of Various Dilutions, pH, Temperature, Osmolality, and Cations	Control: 30℃	Waigieu seaperch (Psammoperca waigiensis)		40	3	86.889	0	3	238	0
19	10	Billard and Cosson, 1992	1992 Some Problems Related to the Assessment of Sperm Motility in Freshwater Fish	Control: 4℃	Rainbow trout (Oncorhynchus mykiss)		10	-	180	-	-	180	-
20	10	Billard and Cosson, 1992			Rainbow trout (Oncorhynchus mykiss)		14	-	150	-	-	180	-
21	10	Billard and Cosson, 1992			Rainbow trout (Oncorhynchus mykiss)		21	-	40	-	-	180	-
22	10	Billard and Cosson, 1992			Rainbow trout (Oncorhynchus mykiss)		26	-	20	-	-	180	-
23	11	Vladic and Jatrvi, 1997	1997 Sperm motility and fertilization time span in Atlantic salmon and brown trout - The effect of water temperature	Control: 4℃	Brown trout (Salmo trutta)		8	15	79.37	-	15	110.236	-
24	11	Vladic and Jatrvi, 1997			Brown trout (Salmo trutta)		16	15	84.331	-	15	110.236	-
25	11	Vladic and Jatrvi, 1997			Brown trout (Salmo trutta)		28	15	36.929	-	15	110.236	-
26	11	Vladic and Jatrvi, 1997		Control: 4℃	Atlantic salmon (Salmo salar)		8	15	184.094	-	15	292.677	-
27	11	Vladic and Jatrvi, 1997			Atlantic salmon (Salmo salar)		16	15	72.205	-	15	292.677	-
28	11	Vladic and Jatrvi, 1997			Atlantic salmon (Salmo salar)		28	15	43.543	-	15	292.677	-
29	12	Romagosa et al., 2010	2010 Sperm motility of Prochilodus lineatus in relation to dilution rate and temperature of the activating medium	Control: 27℃	Curimbata (Prochilodus lineatus)		30	3	19.2115	0.9751	3	20.8077	0.579234
30	12	Romagosa et al., 2010			Curimbata (Prochilodus lineatus)		35	3	17.771	0.508741	3	20.8077	0.579234
31	12	Romagosa et al., 2010			Curimbata (Prochilodus lineatus)		40	3	15.4107	1.24499	3	20.8077	0.579234
32	12	Romagosa et al., 2010			Curimbata (Prochilodus lineatus)		45	3	14.9777	0.907489	3	20.8077	0.579234
33	12	Romagosa et al., 2010			Curimbata (Prochilodus lineatus)		50	3	11.799	0.86939	3	20.8077	0.579234
34	13	Castro et al., 2020	2020 High Temperature, pH, and Hypoxia Cause Oxidative Stress and Impair the Spermatic Performance of the Amazon Fish Colossoma macropomum	Control: 29.2℃	Tambaqui (Colossoma macropomum)		31	3	48.199	0.959556	3	49.861	0.959556
35	13	Castro et al., 2020			Tambaqui (Colossoma macropomum)		33	3	33.795	1.43933	3	49.861	0.959556
36	13	Castro et al., 2020			Tambaqui (Colossoma macropomum)		35	3	30.471	0.479778	3	49.861	0.959556
37	14	Effer et al., 2013	2013 Sperm biology of Merluccius australis: Sperm structure, semen characteristics and effects of pH, temperature and osmolality on sperm motility	Control: 4℃ (not reported in paper)	Southern hake (Merluccius australis)	922osm	10	7	523.077	90.385	7	692.308	115.385
38	14	Effer et al., 2013			Southern hake (Merluccius australis)	922osm	15	7	544.231	76.923	7	692.308	115.385
39	14	Effer et al., 2013			Southern hake (Merluccius australis)	822osm	10	7	430.769	65.385	7	667.308	71.154
40	14	Effer et al., 2013			Southern hake (Merluccius australis)	822osm	15	7	480.769	80.769	7	667.308	71.154
41	14	Effer et al., 2013			Southern hake (Merluccius australis)	681osm	10	7	394.231	67.308	7	596.154	167.308
42	14	Effer et al., 2013			Southern hake (Merluccius australis)	681osm	15	7	301.923	123.077	7	596.154	167.308
43	14	Effer et al., 2013			Southern hake (Merluccius australis)	3osm	10	7	13.462	0	7	11.538	0
44	14	Effer et al., 2013			Southern hake (Merluccius australis)	3osm	15	7	11.538	0	7	11.538	0
45	15	Jezierska and Witeska, 1999	1999 The effect of time and temperature on motility of spermatozoa of common and grass	Control: 24℃ (not reported in paper)	Common carp (Cyprinus carpio)		30	3	78.364		3	72.757
46	15	Jezierska and Witeska, 1999			Common carp (Cyprinus carpio)		30	3	65.02		3	76.653
47	15	Jezierska and Witeska, 1999			Common carp (Cyprinus carpio)		30	5	50.136		5	73.003
48	15	Jezierska and Witeska, 1999			Common carp (Cyprinus carpio)		30	2	32.637		2	59.464
49	15	Jezierska and Witeska, 1999			Grass carp (Ctenopharyngodon idella)		30	6	30.508		6	42.966
50	15	Jezierska and Witeska, 1999			Grass carp (Ctenopharyngodon idella)		30	6	27.845		6	38.785

### Sheet: tem-VCL
ID	Paper	Author	Title	Tem of control	Species	Activation solution	Post-activation time	Tem	treat_n	treat_mean	treat_sd	control_n	control_mean	control_sd
1	1	Dzyuba et al., 2019	2019 Sperm motility of the Nile tilapia (Oreochromis niloticus): Effects of temperature on the swimming characteristics	Control: 25℃	Nile tilapia (Oreochromis niloticus)		30	35	14	46.041	16.5007	14	41.945	6.9071
2	1	Dzyuba et al., 2019			Nile tilapia (Oreochromis niloticus)		60	35	14	44.505	3.0719	14	37.44	15.7337
3	1	Dzyuba et al., 2019			Nile tilapia (Oreochromis niloticus)		180	35	14	32.218	3.0719	14	30.58	4.60598
4	1	Dzyuba et al., 2019			Nile tilapia (Oreochromis niloticus)		360	35	14	27.713	1.91947	14	24.949	4.60598
5	1	Dzyuba et al., 2019			Nile tilapia (Oreochromis niloticus)		540	35	14	27.201	4.60598	14	26.689	5.37302
6	1	Dzyuba et al., 2019			Nile tilapia (Oreochromis niloticus)		720	35	14	26.689		14	24.232	4.60598
7	1	Dzyuba et al., 2019			Nile tilapia (Oreochromis niloticus)		900	35	14	-	13.4326	14	27.713	14.9666
8	1	Dzyuba et al., 2019			Nile tilapia (Oreochromis niloticus)		30	45	14	68.362	5.37302	14	41.945	6.9071
9	1	Dzyuba et al., 2019			Nile tilapia (Oreochromis niloticus)		60	45	14	50.956	4.22059	14	37.44	15.7337
10	1	Dzyuba et al., 2019			Nile tilapia (Oreochromis niloticus)		180	45	14	32.321	6.14006	14	30.58	4.60598
11	1	Dzyuba et al., 2019			Nile tilapia (Oreochromis niloticus)		360	45	14	30.887	3.0719	14	24.949	4.60598
12	1	Dzyuba et al., 2019			Nile tilapia (Oreochromis niloticus)		540	45	14	28.532		14	26.689	5.37302
13	1	Dzyuba et al., 2019			Nile tilapia (Oreochromis niloticus)		720	45	14	-		14	24.232	4.60598
14	1	Dzyuba et al., 2019			Nile tilapia (Oreochromis niloticus)		900	45	14	-		14	27.713	14.9666
15	1	Dzyuba et al., 2019			Nile tilapia (Oreochromis niloticus)		30	30	14	52.074	11.8012	14	43.147	3.8352
16	1	Dzyuba et al., 2019			Nile tilapia (Oreochromis niloticus)		30	35	14	59.342	9.4402	14	43.147	3.8352
17	1	Dzyuba et al., 2019			Nile tilapia (Oreochromis niloticus)		30	40	14	65.425	15.0489	14	43.147	3.8352
18	1	Dzyuba et al., 2019			Nile tilapia (Oreochromis niloticus)		30	45	14	71.903	16.8187	14	43.147	3.8352
19	1	Dzyuba et al., 2019			Nile tilapia (Oreochromis niloticus)		120	30	14	36.906	4.13079	14	34.457	7.37481
20	1	Dzyuba et al., 2019			Nile tilapia (Oreochromis niloticus)		120	35	14	45.28	6.78737	14	34.457	7.37481
21	1	Dzyuba et al., 2019			Nile tilapia (Oreochromis niloticus)		120	40	14	49.072	7.08296	14	34.457	7.37481
22	1	Dzyuba et al., 2019			Nile tilapia (Oreochromis niloticus)		120	45	14	60.132	15.6364	14	34.457	7.37481
23	2	Rahi et al., 2021	2021 Bioenergetic Pathways in the Sperm of an Under-Ice Spawning Fish, Burbot (Lota lota): The Role of Mitochondrial Respiration in a Varying Thermal Environment	Control: <5℃	Burbot (Lota lota)		10	15	10	89.227	10.773	10	70.33	14.835
24	2	Rahi et al., 2021			Burbot (Lota lota)		20	15	10	69.252	15.235	10	65.795	16.298
25	3	Dadras et al., 2019	2019 In vitro antioxidant enzyme activity and sperm motility at different temperatures in sterlet Acipenser ruthenus and rainbow trout Oncorhynchus mykiss	Control: 14℃	Sterlet (Acipenser ruthenus)		60	24	6	132.933	6.522	6	99.079	2.485
26	3	Dadras et al., 2019		Control: 4℃	Rainbow trout (Oncorhynchus mykiss)		10	14	6	168.18	5.403	6	138.799	1.351
27	3	Dadras et al., 2019			Rainbow trout (Oncorhynchus mykiss)		10	24	6	137.448	5.741	6	138.799	1.351
28	3	Dadras et al., 2019			Rainbow trout (Oncorhynchus mykiss)		20	14	6	90.169	4.053	6	117.523	0.955
29	3	Dadras et al., 2019			Rainbow trout (Oncorhynchus mykiss)		20	24	6	0	0	6	117.523	0.955
30	4	Purchase et al., 2010	2010 Thermal reaction norms in sperm performance of Atlantic cod (Gadus morhua)	2-4℃	Atlantic cod (Gadus morhua)		30	6	12	69.562	-	12	65.194	-
31	4	Purchase et al., 2010			Atlantic cod (Gadus morhua)		30	11	12	71.256	-	12	65.194	-
32	4	Purchase et al., 2010			Atlantic cod (Gadus morhua)		30	21	12	50.754	-	12	65.194	-
33	4	Purchase et al., 2010			Atlantic cod (Gadus morhua)		60	6	12	66.888	-	12	59.311	-
34	4	Purchase et al., 2010			Atlantic cod (Gadus morhua)		60	11	12	61.629	-	12	59.311	-
35	4	Purchase et al., 2010			Atlantic cod (Gadus morhua)		60	21	12	36.045	-	12	59.311	-
36	4	Purchase et al., 2010			Atlantic cod (Gadus morhua)		120	6	12	55.389	-	12	52.626	-
37	4	Purchase et al., 2010			Atlantic cod (Gadus morhua)		120	11	12	50.486	-	12	52.626	-
38	4	Purchase et al., 2010			Atlantic cod (Gadus morhua)		120	21	12	26.864	-	12	52.626	-
39	4	Purchase et al., 2010			Atlantic cod (Gadus morhua)		180	6	12	47.099	-	12	50.308	-
40	4	Purchase et al., 2010			Atlantic cod (Gadus morhua)		180	11	12	38.63	-	12	50.308	-
41	4	Purchase et al., 2010			Atlantic cod (Gadus morhua)		180	21	12	23.031	-	12	50.308	-

### Sheet: tem-VSL
ID	Paper	Author	Title	Tem of control	Species	Activation solution	Post-activation time	Tem	treat_n	treat_mean	treat_sd	control_n	control_mean	control_sd
1	1	Dzyuba et al., 2019	2019 Sperm motility of the Nile tilapia (Oreochromis niloticus): Effects of temperature on the swimming characteristics	Control: 25℃	Nile tilapia (Oreochromis niloticus)		30	35	14	46.115	15.4418	14	28.513	6.58532
2	1	Dzyuba et al., 2019			Nile tilapia (Oreochromis niloticus)		60	35	14	44.659	15.8983	14	22.382	6.58532
3	1	Dzyuba et al., 2019			Nile tilapia (Oreochromis niloticus)		180	35	14	32.094	3.18041	14	18.498	5.90434
4	1	Dzyuba et al., 2019			Nile tilapia (Oreochromis niloticus)		360	35	14	26.631	4.08963	14	15.281	7.72278
5	1	Dzyuba et al., 2019			Nile tilapia (Oreochromis niloticus)		540	35	14	27.724	5.67609	14	15.22	4.31413
6	1	Dzyuba et al., 2019			Nile tilapia (Oreochromis niloticus)		720	35	14	26.571	4.77061	14	13.399	4.08963
7	1	Dzyuba et al., 2019			Nile tilapia (Oreochromis niloticus)		900	35	14			14	12.914	1.36196
8	1	Dzyuba et al., 2019			Nile tilapia (Oreochromis niloticus)		30	45	14	47.026	11.8087	14	28.513	6.58532
9	1	Dzyuba et al., 2019			Nile tilapia (Oreochromis niloticus)		60	45	14	33.915	9.53748	14	22.382	6.58532
10	1	Dzyuba et al., 2019			Nile tilapia (Oreochromis niloticus)		180	45	14	21.897	4.31413	14	18.498	5.90434
11	1	Dzyuba et al., 2019			Nile tilapia (Oreochromis niloticus)		360	45	14	19.651	2.49943	14	15.281	7.72278
12	1	Dzyuba et al., 2019			Nile tilapia (Oreochromis niloticus)		540	45	14	16.677	2.27119	14	15.22	4.31413
13	1	Dzyuba et al., 2019			Nile tilapia (Oreochromis niloticus)		720	45	14			14	13.399	4.08963
14	1	Dzyuba et al., 2019			Nile tilapia (Oreochromis niloticus)		900	45	14			14	12.914	1.36196
15	1	Dzyuba et al., 2019			Nile tilapia (Oreochromis niloticus)		30	30	14	40.141	11.6927	14	31.027	6.82104
16	1	Dzyuba et al., 2019			Nile tilapia (Oreochromis niloticus)		30	35	14	42.81	8.52724	14	31.027	6.82104
17	1	Dzyuba et al., 2019			Nile tilapia (Oreochromis niloticus)		30	40	14	46.456	11.9359	14	31.027	6.82104
18	1	Dzyuba et al., 2019			Nile tilapia (Oreochromis niloticus)		30	45	14	51.729	8.03708	14	31.027	6.82104
19	1	Dzyuba et al., 2019			Nile tilapia (Oreochromis niloticus)		120	30	14	26.535	3.6556	14	22.695	6.33463
20	1	Dzyuba et al., 2019			Nile tilapia (Oreochromis niloticus)		120	35	14	30.181	6.09142	14	22.695	6.33463
21	1	Dzyuba et al., 2019			Nile tilapia (Oreochromis niloticus)		120	40	14	33.045	9.98648	14	22.695	6.33463
22	1	Dzyuba et al., 2019			Nile tilapia (Oreochromis niloticus)		120	45	14	40.662	11.9359	14	22.695	6.33463

### Sheet: tem-VAP
ID	Paper	Author	Title	Tem of control	Species	Activation solution	Post-activation time	Tem	treat_n	treat_mean	treat_sd	control_n	control_mean	control_sd
1	1	Lahnsteiner, 2011	2011 Spermatozoa of the teleost fish Perca fluviatilis (perch) have the ability to swim for more than two hours in saline solutions	Control: 8℃	Perch (Perca fluviatilis)		10	12	6	131.5	18.4	6	129.6	26.4
2	1	Lahnsteiner, 2011			Perch (Perca fluviatilis)		10	16	6	137.8	18.7	6	129.6	26.4
3	1	Lahnsteiner, 2011			Perch (Perca fluviatilis)		3600	12	6	84.5	16.2	6	99.8	26.8
4	1	Lahnsteiner, 2011			Perch (Perca fluviatilis)		3600	16	6	80.5	16.2	6	99.8	26.8
5	2	Lahnsteiner et al., 2012	2012 Motility of gilthead seabream Sparus aurata spermatozoa and its relation to temperature, energy metabolism and oxidative stress	Control: 18℃	Gilthead seabream (Sparus aurata)		10	22	12	116.18	16.629	12	115.73	16.404
6	2	Lahnsteiner et al., 2012			Gilthead seabream (Sparus aurata)		360	22	12	44.719	3.596	12	46.292	4.719
7	3	Lahnsteiner, F., 2012	2012 Thermotolerance of brown trout, Salmo trutta, gametes and embryos to increased water temperatures	Control: 4℃	Brown trout (Salmo trutta)		10	9-15	24	86.038	14.528	18	105.66	11.132
8	3	Lahnsteiner, F., 2012			Brown trout (Salmo trutta)		20	9-15	24	71.321	14.151	18	92.264	12.83
9	3	Lahnsteiner, F., 2012			Brown trout (Salmo trutta)		30	9-15	24	56.604	9.811	18	63.774	10.377
10	3	Lahnsteiner, F., 2012			Brown trout (Salmo trutta)		40	9-15	24	21.132	7.736	18	21.509	9.245
11	4	Le et al., 2021	2021 Effects of different artificial motile activating media on sperms motility of Waigieu seaperch Psammoperca waigiensis throughout a reproductive season	Control: 30.7℃	Waigieu seaperch (Psammoperca waigiensis)		10	35	12	120.036	2.4699	12	141.867	1.978
12	5	Le and Pham, 2017	2017 Sperm Motilities in Waigieu Seaperch, Psammoperca waigiensis: Effects of Various Dilutions, pH, Temperature, Osmolality, and Cations	Control: 30℃	Waigieu seaperch (Psammoperca waigiensis)		10	40	3	120.409	0	3	142.5	0

### Sheet: tem-LIN
ID	Paper	Author	Title	Tem of control	Species	Activation solution	Post-activation time	Tem	treat_n	treat_mean	treat_sd	control_n	control_mean	control_sd
1	1	Dzyuba et al., 2019	2019 Sperm motility of the Nile tilapia (Oreochromis niloticus): Effects of temperature on the swimming characteristics	Control: 25℃	Nile tilapia (Oreochromis niloticus)		30	35	14	0.724	0.123475	14	0.696	0.104766
2	1	Dzyuba et al., 2019			Nile tilapia (Oreochromis niloticus)		60	35	14	0.623	0.115991	14	0.606	0.0636082
3	1	Dzyuba et al., 2019			Nile tilapia (Oreochromis niloticus)		180	35	14	0.625	0.0785748	14	0.625	0.0448999
4	1	Dzyuba et al., 2019			Nile tilapia (Oreochromis niloticus)		360	35	14	0.609	0.115991	14	0.606	0.0336749
5	1	Dzyuba et al., 2019			Nile tilapia (Oreochromis niloticus)		540	35	14	0.587	0.104766	14	0.565	0.123475
6	1	Dzyuba et al., 2019			Nile tilapia (Oreochromis niloticus)		720	35	14	-		14	0.577
7	1	Dzyuba et al., 2019			Nile tilapia (Oreochromis niloticus)		900	35	14	-		14	-
8	1	Dzyuba et al., 2019			Nile tilapia (Oreochromis niloticus)		30	45	14	0.726	0.0785748	14	0.696	0.104766
9	1	Dzyuba et al., 2019			Nile tilapia (Oreochromis niloticus)		60	45	14	0.625	0.153408	14	0.606	0.0636082
10	1	Dzyuba et al., 2019			Nile tilapia (Oreochromis niloticus)		180	45	14	0.7	0.130958	14	0.625	0.0448999
11	1	Dzyuba et al., 2019			Nile tilapia (Oreochromis niloticus)		360	45	14	0.656	0.119733	14	0.606	0.0336749
12	1	Dzyuba et al., 2019			Nile tilapia (Oreochromis niloticus)		540	45	14	0.559	0.183341	14	0.565	0.123475
13	1	Dzyuba et al., 2019			Nile tilapia (Oreochromis niloticus)		720	45	14	0.582		14	0.577
14	1	Dzyuba et al., 2019			Nile tilapia (Oreochromis niloticus)		900	45	14	-		14	-
15	1	Dzyuba et al., 2019			Nile tilapia (Oreochromis niloticus)		30	30	14	0.783	0.0897998	14	0.732	0.1347
16	1	Dzyuba et al., 2019			Nile tilapia (Oreochromis niloticus)		30	35	14	0.723	0.0935414	14	0.732	0.1347
17	1	Dzyuba et al., 2019			Nile tilapia (Oreochromis niloticus)		30	40	14	0.711	0.127216	14	0.732	0.1347
18	1	Dzyuba et al., 2019			Nile tilapia (Oreochromis niloticus)		30	45	14	0.716	0.104766	14	0.732	0.1347
19	1	Dzyuba et al., 2019			Nile tilapia (Oreochromis niloticus)		120	30	14	0.715	0.0523832	14	0.691	0.160891
20	1	Dzyuba et al., 2019			Nile tilapia (Oreochromis niloticus)		120	35	14	0.665	0.0935414	14	0.691	0.160891
21	1	Dzyuba et al., 2019			Nile tilapia (Oreochromis niloticus)		120	40	14	0.648	0.0972831	14	0.691	0.160891
22	1	Dzyuba et al., 2019			Nile tilapia (Oreochromis niloticus)		120	45	14	0.674	0.104766	14	0.691	0.160891
23	2	Rahi et al., 2021	2021 Bioenergetic Pathways in the Sperm of an Under-Ice Spawning Fish, Burbot (Lota lota): The Role of Mitochondrial Respiration in a Varying Thermal Environment	Control: <5℃	Burbot (Lota lota)		10	15	10	72.082	5.492	10	73.123	7.115
24	2	Rahi et al., 2021			Burbot (Lota lota)		20	15	10	71.396	6.407	10	72.53	9.684

### Sheet: EAES
ID	Paper	Author	Title	Tem of control	Species	Activation solution	Post-activation time	Tem	treat_n	treat_mean	treat_sd	control_n	control_mean	control_sd	Enzyme type	Abbreviation	Function
1	1	Lahnsteiner and Mansour, 2012	2012 The effect of temperature on sperm motility and enzymatic activity in brown trout Salmo trutta, burbot Lota lota and grayling Thymallus thymallus	Control: 4℃	Burbot (Lota lota)			12	8	173.78	112.805	8	256.098	64.024	adenylate kinase	AK	energy supply
2	1	Lahnsteiner and Mansour, 2012			Burbot (Lota lota)			20	8	155.488	112.805	8	256.098	64.024	adenylate kinase	AK	energy supply
3	1	Lahnsteiner and Mansour, 2012			Burbot (Lota lota)			12	8	207.317	91.463	8	875	91.463	pyruvate kinase	PK	energy supply
4	1	Lahnsteiner and Mansour, 2012			Burbot (Lota lota)			20	8	4.312	4.312	8	875	91.463	pyruvate kinase	PK	energy supply
5	1	Lahnsteiner and Mansour, 2012			Burbot (Lota lota)			12	8	137.195	112.805	8	698.171	137.195	malate dehydrogenase	MDH	energy supply
6	1	Lahnsteiner and Mansour, 2012			Burbot (Lota lota)			20	8	112.805	94.512	8	698.171	137.195	malate dehydrogenase	MDH	energy supply
7	1	Lahnsteiner and Mansour, 2012		Control: 4℃	Brown trout (Salmo trutta)			12	8	226.471	114.706	8	502.941	117.647	adenylate kinase	AK	energy supply
8	1	Lahnsteiner and Mansour, 2012			Brown trout (Salmo trutta)			20	8	173.529	88.235	8	502.941	117.647	adenylate kinase	AK	energy supply
9	1	Lahnsteiner and Mansour, 2012			Brown trout (Salmo trutta)			12	8	332.353	73.529	8	550	138.235	pyruvate kinase	PK	energy supply
10	1	Lahnsteiner and Mansour, 2012			Brown trout (Salmo trutta)			20	8	20.588	14.706	8	550	138.235	pyruvate kinase	PK	energy supply
11	1	Lahnsteiner and Mansour, 2012			Brown trout (Salmo trutta)			12	8	4.159	14.706	8	682.353	120.588	malate dehydrogenase	MDH	energy supply
12	1	Lahnsteiner and Mansour, 2012			Brown trout (Salmo trutta)			20	8	4.159	14.706	8	682.353	120.588	malate dehydrogenase	MDH	energy supply

### Sheet: ANEA
ID	Paper	Author	Title	Tem of control	Species	Activation solution	Post-activation time	Tem	treat_n	treat_mean	treat_sd	control_n	control_mean	control_sd	Type
1	1	Dadras et al., 2019	2019 In vitro antioxidant enzyme activity and sperm motility at different temperatures in sterlet Acipenser ruthenus and rainbow trout Oncorhynchus mykiss	Control: 14℃	Sterlet (Acipenser ruthenus)		-	24	6	8.501	3.579	6	7.606	4.921	CAT
2	1	Dadras et al., 2019		Control: 4℃	Rainbow trout (Oncorhynchus mykiss)		-	14	6	46.466	5.414	6	96.09	22.782	CAT
3	1	Dadras et al., 2019			Rainbow trout (Oncorhynchus mykiss)		-	24	6	56.391	10.827	6	96.09	22.782	CAT
4	1	Dadras et al., 2019		Control: 14℃	Sterlet (Acipenser ruthenus)		-	24	6	41.267	5.701	6	39.91	2.715	SOD
5	1	Dadras et al., 2019		Control: 4℃	Rainbow trout (Oncorhynchus mykiss)		-	14	6	16.018	2.986	6	19.548	7.873	SOD
6	1	Dadras et al., 2019			Rainbow trout (Oncorhynchus mykiss)		-	24	6	14.932	5.158	6	19.548	7.873	SOD
7	2	Lahnsteiner and Mansour, 2012	2012 The effect of temperature on sperm motility and enzymatic activity in brown trout Salmo trutta, burbot Lota lota and grayling Thymallus thymallus	Control: 4℃	Burbot (Lota lota)			12	8	57.927	12.195	8	39.634	27.439	POX	peroxidase	oxidative defence
8	2	Lahnsteiner and Mansour, 2012			Burbot (Lota lota)			20	8	143.293	54.878	8	39.634	27.439	POX	peroxidase	oxidative defence
9	2	Lahnsteiner and Mansour, 2012		Control: 4℃	Brown trout (Salmo trutta)			12	8	55.882	4.159	8	35.294	26.471	POX	peroxidase	oxidative defence
10	2	Lahnsteiner and Mansour, 2012			Brown trout (Salmo trutta)			20	8	205.882	129.412	8	35.294	26.471	POX	peroxidase	oxidative defence
